# Identification and Functional Characterization of Regulatory Variants in *DPP9* Associated with COVID-19 Severity

**DOI:** 10.1101/2025.01.07.631679

**Authors:** Gaëlle Farah, Magali Torres, Leo Henches, Hugues Aschard, Jade Ghosn, Xavier Duval, Milieu Intérieur Consortium, French COVID Cohort Study Group, Pascal Rihet, Salvatore Spicuglia, Sandrine Marquet

## Abstract

Severe acute respiratory syndrome coronavirus 2 (SARS-CoV-2) infection leads to a wide-range of clinical outcomes, which have been extensively studied through genome-wide association studies (GWAS). Starting from lead genetic variants associated with COVID-19 infection and severity, we identified a subset of non-coding candidate variants with potential regulatory functions. Using bioinformatics analysis and functional screening in three cell lines, we prioritized two *DPP9* variants within a haplotype that increases the risk of severe COVID-19. This haplotype exhibited increased regulatory activity and altered transcription factor binding, suggesting its role in influencing COVID-19 severity through modulation of DPP9 expression in immune and lung cell types. The interest of our study lies in the functional characterization of regulatory variants responsible for the higher levels of DPP9 and lung damage observed in patients with severe COVID-19. These findings advance our understanding of genetic risk factors for COVID-19 and highlight functional SNPs that may guide future therapeutic research.
