## Supplementary Table 4 for "Identification and Functional Characterization of Regulatory Variants in *DPP9* Associated with COVID-19 Severity"

### Sheet: RSAT results
var-id	#ac_motif	motif name	var_class	var_coord	best_w	worst_w	w_diff	best_pval	worst_pval	pval_ratio	best_variant	worst_variant	best_offset	worst_offset	min_offset_diff	best_strand	worst_strand	str_change	best_seq	worst_seq	minor_allele_freq	Fixation with ALT allele	TF role
rs2277732	MA0615.1	Gmeb1	SNV	19:4723669-4723670_+	6.03	0.29	5.74	0.0004	0.011	27.5	C	A	-9	-9	0	D	D	0	GACGAGGCGCGCGGGCG	GACGAGGCGAGCGGGCG	0.197888	loss	repressor
rs2277732	MA0159.1	RARA::RXRA	SNV	19:4723669-4723670_+	4.23	-0.24	4.47	0.0006	0.0071	11.83	A	C	-16	-16	0	D	D	0	GGGGCGGGACGAGGCGA	GGGGCGGGACGAGGCGC	0.197888	gain	activator
rs2277732	MA0864.2	E2F2	SNV	19:4723669-4723670_+	4.04	-4.26	8.3	0.00043	0.012	27.91	C	A	-9	-9	0	D	D	0	GACGAGGCGCGCGGGC	GACGAGGCGAGCGGGC	0.197888	loss	activator
rs2277732			SNV	19:4723669-4723670_+	4.06	-5.16	9.22	0.00043	0.016	37.21	C	A	-9	-9	0	R	R	0	GCCCGCGCGCCTCGTC	GCCCGCTCGCCTCGTC	0.197888	loss	activator
rs2277732			SNV	19:4723669-4723670_+	2.46	-5.56	8.02	0.00089	0.018	20.22	C	A	-7	-7	0	R	R	0	GCGCCCGCGCGCCTCG	GCGCCCGCTCGCCTCG	0.197888	loss	activator
rs2277732	MA0733.1	EGR4	SNV	19:4723669-4723670_+	8.44	4.13	4.32	2.1e-05	0.00052	24.76	C	A	-5	-5	0	R	R	0	CAGCGCCCGCGCGCCT	CAGCGCCCGCTCGCCT	0.197888	loss	repressor
rs2277732	MA0732.1	EGR3	SNV	19:4723669-4723670_+	6.32	0.9	5.42	2.2e-05	0.0003	13.64	C	A	-4	-4	0	R	R	0	CAGCGCCCGCGCGCC	CAGCGCCCGCTCGCC	0.197888	loss	both
rs2277732	MA0527.1	ZBTB33	SNV	19:4723669-4723670_+	2.74	-3.6	6.34	0.00048	0.0069	14.38	C	A	-9	-9	0	R	R	0	CCCGCGCGCCTCGTC	CCCGCTCGCCTCGTC	0.197888	loss	both
rs2277732			SNV	19:4723669-4723670_+	9.29	0.39	8.89	1e-05	0.0014	140	C	A	-7	-7	0	R	R	0	CGCCCGCGCGCCTCG	CGCCCGCTCGCCTCG	0.197888	loss	both
rs2277732			SNV	19:4723669-4723670_+	5.66	-3.3	8.96	0.00011	0.0061	55.45	C	A	-4	-4	0	D	D	0	GGCGCGCGGGCGCTG	GGCGAGCGGGCGCTG	0.197888	loss	both
rs2277732	MA0470.2	E2F4	SNV	19:4723669-4723670_+	2.18	-9.76	11.94	0.00057	0.035	61.4	C	A	-8	-8	0	D	D	0	ACGAGGCGCGCGGG	ACGAGGCGAGCGGG	0.197888	loss	repressor
rs2277732	MA0162.4	EGR1	SNV	19:4723669-4723670_+	4.01	-1.55	5.56	0.00077	0.017	22.08	C	A	-7	-7	0	D	D	0	CGAGGCGCGCGGGC	CGAGGCGAGCGGGC	0.197888	loss	activator
rs2277732			SNV	19:4723669-4723670_+	4.48	-1.41	5.89	0.00055	0.016	29.09	C	A	-5	-5	0	D	D	0	AGGCGCGCGGGCGC	AGGCGAGCGGGCGC	0.197888	loss	activator
rs2277732			SNV	19:4723669-4723670_+	4.39	-0.44	4.82	0.00059	0.01	16.95	C	A	-3	-3	0	D	D	0	GCGCGCGGGCGCTG	GCGAGCGGGCGCTG	0.197888	loss	activator
rs2277732			SNV	19:4723669-4723670_+	11.18	8.07	3.1	1.5e-06	3.4e-05	22.67	C	A	-3	-3	0	R	R	0	CAGCGCCCGCGCGC	CAGCGCCCGCTCGC	0.197888	loss	activator
rs2277732	MA1102.2	CTCFL	SNV	19:4723669-4723670_+	9.22	6.52	2.7	1.6e-05	0.00017	10.62	A	C	-3	-3	0	D	D	0	GCGAGCGGGCGC	GCGCGCGGGCGC	0.197888	gain	repressor
rs2277732	MA0024.3	E2F1	SNV	19:4723669-4723670_+	4.54	-2.06	6.6	0.00042	0.0069	16.43	C	A	-7	-7	0	D	D	0	CGAGGCGCGCGG	CGAGGCGAGCGG	0.197888	loss	activator
rs2277732			SNV	19:4723669-4723670_+	3.39	-5.8	9.19	0.00069	0.024	34.78	C	A	-7	-7	0	R	R	0	CCGCGCGCCTCG	CCGCTCGCCTCG	0.197888	loss	activator
rs2277732	MA0131.2	HINFP	SNV	19:4723669-4723670_+	2.23	-6.19	8.42	0.001	0.029	29	C	A	-7	-7	0	D	D	0	CGAGGCGCGCGG	CGAGGCGAGCGG	0.197888	loss	repressor
rs2277732	MA0147.3	MYC	SNV	19:4723669-4723670_+	5.71	-0.09	5.8	0.00026	0.0093	35.77	C	A	-5	-5	0	R	R	0	GCCCGCGCGCCT	GCCCGCTCGCCT	0.197888	loss	both
rs2277732			SNV	19:4723669-4723670_+	4.12	-1.61	5.73	0.00087	0.019	21.84	C	A	-3	-3	0	D	D	0	GCGCGCGGGCGC	GCGAGCGGGCGC	0.197888	loss	both
rs2277732			SNV	19:4723669-4723670_+	4.02	-1.65	5.66	0.00094	0.02	21.28	C	A	-3	-3	0	R	R	0	GCGCCCGCGCGC	GCGCCCGCTCGC	0.197888	loss	both
rs2277732	MA0104.4	MYCN	SNV	19:4723669-4723670_+	4.59	-2.12	6.71	0.00051	0.017	33.33	C	A	-5	-5	0	D	D	0	AGGCGCGCGGGC	AGGCGAGCGGGC	0.197888	loss	both
rs2277732			SNV	19:4723669-4723670_+	4.57	-2.13	6.7	0.00055	0.017	30.91	C	A	-5	-5	0	R	R	0	GCCCGCGCGCCT	GCCCGCTCGCCT	0.197888	loss	both
rs2277732	MA0014.3	PAX5	SNV	19:4723669-4723670_+	4.43	-0.85	5.28	0.00075	0.018	24	C	A	-3	-3	0	D	D	0	GCGCGCGGGCGC	GCGAGCGGGCGC	0.197888	loss	both
rs2277732	MA0810.1	TFAP2A(var.2)	SNV	19:4723669-4723670_+	6.88	1.67	5.21	0.00017	0.0052	30.59	C	A	-4	-4	0	R	R	0	CGCCCGCGCGCC	CGCCCGCTCGCC	0.197888	loss	repressor
rs2277732	MA0811.1	TFAP2B	SNV	19:4723669-4723670_+	5.44	-4.33	9.77	0.00061	0.05	81.97	C	A	-4	-4	0	R	R	0	CGCCCGCGCGCC	CGCCCGCTCGCC	0.197888	loss	both
rs2277732	MA1650.1	ZBTB14	SNV	19:4723669-4723670_+	4.86	-0.35	5.2	0.00038	0.0078	20.53	C	A	-7	-7	0	R	R	0	CCGCGCGCCTCG	CCGCTCGCCTCG	0.197888	loss	repressor
rs2277732			SNV	19:4723669-4723670_+	6.79	1.68	5.11	8.9e-05	0.0027	30.34	C	A	-5	-5	0	R	R	0	GCCCGCGCGCCT	GCCCGCTCGCCT	0.197888	loss	repressor
rs2277732			SNV	19:4723669-4723670_+	4.76	-0.92	5.68	0.0004	0.01	25	C	A	-3	-3	0	D	D	0	GCGCGCGGGCGC	GCGAGCGGGCGC	0.197888	loss	repressor
rs2277732			SNV	19:4723669-4723670_+	4.91	0.25	4.66	0.00035	0.0057	16.29	C	A	-3	-3	0	R	R	0	GCGCCCGCGCGC	GCGCCCGCTCGC	0.197888	loss	repressor
rs2277732	MA0472.2	EGR2	SNV	19:4723669-4723670_+	8.73	4.56	4.18	1.2e-05	0.00017	14.17	C	A	-2	-2	0	R	R	0	GCGCCCGCGCG	GCGCCCGCTCG	0.197888	loss	both
rs2277732	MA1511.1	KLF10	SNV	19:4723669-4723670_+	3.51	-3.12	6.63	0.00072	0.0082	11.39	C	A	-7	-7	0	R	R	0	CGCGCGCCTCG	CGCTCGCCTCG	0.197888	loss	repressor
rs2277732	MA1513.1	KLF15	SNV	19:4723669-4723670_+	6.13	-5.54	11.67	8.2e-05	0.0043	52.44	C	A	-5	-5	0	R	R	0	CCCGCGCGCCT	CCCGCTCGCCT	0.197888	loss	activator
rs2277732			SNV	19:4723669-4723670_+	9.46	2.79	6.66	1.8e-05	0.00029	16.11	C	A	-3	-3	0	R	R	0	CGCCCGCGCGC	CGCCCGCTCGC	0.197888	loss	activator
rs2277732			SNV	19:4723669-4723670_+	6.72	2.84	3.88	0.0002	0.0031	15.5	C	A	-4	-4	0	R	R	0	GCCCGCGCGCC	GCCCGCTCGCC	0.197888	loss	activator
rs2277732			SNV	19:4723669-4723670_+	5.21	1.14	4.06	0.00066	0.0075	11.36	C	A	-2	-2	0	R	R	0	GCGCCCGCGCG	GCGCCCGCTCG	0.197888	loss	activator
rs2277732	MA1517.1	KLF6	SNV	19:4723669-4723670_+	4.74	-5.29	10.03	0.00065	0.026	40	C	A	-4	-4	0	R	R	0	GCCCGCGCGCC	GCCCGCTCGCC	0.197888	loss	activator
rs2277732	MA0506.1	NRF1	SNV	19:4723669-4723670_+	7.88	-2.9	10.78	2.7e-05	0.0026	96.3	C	A	-4	-4	0	R	R	0	GCCCGCGCGCC	GCCCGCTCGCC	0.197888	loss	activator
rs2277732			SNV	19:4723669-4723670_+	2.9	-7.8	10.7	0.00038	0.0099	26.05	C	A	-3	-3	0	D	D	0	GCGCGCGGGCG	GCGAGCGGGCG	0.197888	loss	activator
rs2277732			SNV	19:4723669-4723670_+	13.39	2.69	10.7	2.2e-07	0.00041	1863.64	C	A	-2	-2	0	R	R	0	GCGCCCGCGCG	GCGCCCGCTCG	0.197888	loss	activator
rs2277732	MA0522.3	TCF3	SNV	19:4723669-4723670_+	4.87	-0.3	5.17	0.00088	0.017	19.32	C	A	-2	-2	0	D	D	0	CGCGCGGGCGC	CGAGCGGGCGC	0.197888	loss	repressor
rs2277732	MA1122.1	TFDP1	SNV	19:4723669-4723670_+	5.14	-0.09	5.23	0.00047	0.0099	21.06	C	A	-3	-3	0	D	D	0	GCGCGCGGGCG	GCGAGCGGGCG	0.197888	loss	activator
rs2277732	MA1464.1	ARNT2	SNV	19:4723669-4723670_+	1.68	-11.33	13.01	0.001	0.053	53	C	A	-4	-4	0	D	D	0	GGCGCGCGGG	GGCGAGCGGG	0.197888	loss	repressor
rs2277732	MA0464.2	BHLHE40	SNV	19:4723669-4723670_+	2.08	-4.19	6.28	0.0009	0.011	12.22	C	A	-2	-2	0	D	D	0	CGCGCGGGCG	CGAGCGGGCG	0.197888	loss	both
rs2277732			SNV	19:4723669-4723670_+	3.65	-2.41	6.06	0.00044	0.006	13.64	C	A	-2	-2	0	R	R	0	CGCCCGCGCG	CGCCCGCTCG	0.197888	loss	both
rs2277732	MA1099.2	HES1	SNV	19:4723669-4723670_+	10.02	-2.21	12.23	9.6e-06	0.0049	510.42	C	A	-4	-4	0	D	D	0	GGCGCGCGGG	GGCGAGCGGG	0.197888	loss	repressor
rs2277732			SNV	19:4723669-4723670_+	6.91	-5.26	12.16	0.00012	0.012	100	C	A	-4	-4	0	R	R	0	CCCGCGCGCC	CCCGCTCGCC	0.197888	loss	repressor
rs2277732	MA0616.2	HES2	SNV	19:4723669-4723670_+	3.28	-6.13	9.4	0.00046	0.011	23.91	C	A	-6	-6	0	D	D	0	GAGGCGCGCG	GAGGCGAGCG	0.197888	loss	repressor
rs2277732			SNV	19:4723669-4723670_+	2.13	-7.82	9.95	0.00077	0.017	22.08	C	A	-6	-6	0	R	R	0	CGCGCGCCTC	CGCTCGCCTC	0.197888	loss	repressor
rs2277732			SNV	19:4723669-4723670_+	8.1	-3.34	11.45	4.4e-05	0.0048	109.09	C	A	-4	-4	0	D	D	0	GGCGCGCGGG	GGCGAGCGGG	0.197888	loss	repressor
rs2277732			SNV	19:4723669-4723670_+	6.37	-5.01	11.38	0.00011	0.0079	71.82	C	A	-4	-4	0	R	R	0	CCCGCGCGCC	CCCGCTCGCC	0.197888	loss	repressor
rs2277732	MA0823.1	HEY1	SNV	19:4723669-4723670_+	4.62	-5.89	10.51	0.00024	0.015	62.5	C	A	-4	-4	0	D	D	0	GGCGCGCGGG	GGCGAGCGGG	0.197888	loss	repressor
rs2277732			SNV	19:4723669-4723670_+	6.5	-3.95	10.45	0.0001	0.0084	84	C	A	-4	-4	0	R	R	0	CCCGCGCGCC	CCCGCTCGCC	0.197888	loss	repressor
rs2277732			SNV	19:4723669-4723670_+	2.54	-6.38	8.92	0.00071	0.017	23.94	C	A	-2	-2	0	D	D	0	CGCGCGGGCG	CGAGCGGGCG	0.197888	loss	repressor
rs2277732			SNV	19:4723669-4723670_+	4.98	-1.05	6.03	0.0002	0.0029	14.5	C	A	-2	-2	0	R	R	0	CGCCCGCGCG	CGCCCGCTCG	0.197888	loss	repressor
rs2277732	MA0649.1	HEY2	SNV	19:4723669-4723670_+	4.88	-1.67	6.55	0.00033	0.0083	25.15	C	A	-4	-4	0	D	D	0	GGCGCGCGGG	GGCGAGCGGG	0.197888	loss	repressor
rs2277732			SNV	19:4723669-4723670_+	4.24	-5.59	9.83	0.00051	0.033	64.71	C	A	-4	-4	0	R	R	0	CCCGCGCGCC	CCCGCTCGCC	0.197888	loss	repressor
rs2277732	MA0058.3	MAX	SNV	19:4723669-4723670_+	3.31	-3.58	6.89	0.00096	0.015	15.62	C	A	-4	-4	0	R	R	0	CCCGCGCGCC	CCCGCTCGCC	0.197888	loss	repressor
rs2277732	MA1560.1	SOHLH2	SNV	19:4723669-4723670_+	3.6	-5.9	9.5	0.00079	0.048	60.76	C	A	-4	-4	0	D	D	0	GGCGCGCGGG	GGCGAGCGGG	0.197888	loss	repressor
rs2277732			SNV	19:4723669-4723670_+	4.61	-0.78	5.39	0.00045	0.0072	16	C	A	-4	-4	0	R	R	0	CCCGCGCGCC	CCCGCTCGCC	0.197888	loss	repressor
rs2277732	MA1566.1	TBX3	SNV	19:4723669-4723670_+	6.51	3.77	2.74	0.0003	0.0034	11.33	C	A	-6	-6	0	D	D	0	GAGGCGCGCG	GAGGCGAGCG	0.197888	loss	repressor
rs2277732	MA0632.2	TCFL5	SNV	19:4723669-4723670_+	8.98	-4.55	13.53	1.8e-05	0.0088	488.89	C	A	-5	-5	0	R	R	0	CCGCGCGCCT	CCGCTCGCCT	0.197888	loss	activator
rs2277732			SNV	19:4723669-4723670_+	8.04	-5.55	13.59	4e-05	0.011	275	C	A	-3	-3	0	D	D	0	GCGCGCGGGC	GCGAGCGGGC	0.197888	loss	activator
rs2277732	MA0006.1	Ahr::Arnt	SNV	19:4723669-4723670_+	5.04	-0.5	5.55	0.00057	0.023	40.35	C	A	-2	-2	0	D	D	0	CGCGCG	CGAGCG	0.197888	loss	activator
rs2277732			SNV	19:4723669-4723670_+	5.04	1.12	3.93	0.00057	0.0087	15.26	C	A	-2	-2	0	R	R	0	CGCGCG	CGCTCG	0.197888	loss	activator
rs7255545	MA0495.3	MAFF	SNV	19:4724733-4724734_+	6.62	3.01	3.61	0.00014	0.0016	11.43	A	G	-8	-8	0	D	D	0	GCGTCAGGATTCTTTA	GCGTCAGGGTTCTTTA	0.245638	gain	repressor
rs7255545	MA1546.1	PAX3	SNV	19:4724733-4724734_+	3.85	-1.09	4.94	0.00039	0.0044	11.28	G	A	-8	-8	0	D	D	0	GCGTCAGGGTTCTTTA	GCGTCAGGATTCTTTA	0.245638	loss	activator
rs7255545	MA1574.1	THRB	SNV	19:4724733-4724734_+	2.38	-3.38	5.76	0.00091	0.0099	10.88	G	A	-9	-9	0	D	D	0	GGCGTCAGGGTTCTT	GGCGTCAGGATTCTT	0.245638	loss	both
